# Microbes under climatic refugia: Self-stabilizing subcommunity rank dynamics in large-river deltaic estuaries

**DOI:** 10.1101/2025.01.25.630657

**Authors:** Huaiqiang Liu, Zhenghua Zhong, Juan Xu, Liping Qu, Haijun Liu, Fengfeng Zheng, Chuanlun Zhang, Wei Xie

## Abstract

Microorganisms, akin to macroorganisms, can be sheltered by climatic refugia, overlooked for optimism about microbial extinction. By categorizing microbial communities into ecologically distinct subcommunities, we conducted a two-year survey of large-river deltaic estuaries (LDEs) which are regarded as refugial hotspots, and established rank hierarchies to monitor temporal changes. We found that, consistent with macroecology, LDEs harbor distinct microbial community structures, with the abundance distribution of subcommunities exhibiting resilience against environmental perturbations, persisting on an annual cycle. In particular, while the evenness of subcommunity rank abundance curves fluctuates frequently, shifts in rank order are less dynamic but, once initiated, have a more pronounced impact on subsequent rank dynamics. Our results suggest that the microbial subcommunity rank structure in LDEs is both persistent and robust, aligning with classic patterns of species abundance distributions. This study emphasizes that, despite differences in their roles, the stable functioning of microbial rank systems is also fundamental to the refugial capacity of ecosystems and should be given equal importance.
