## Appendix S1 for "Microbes under climatic refugia: Self-stabilizing subcommunity rank dynamics in large-river deltaic estuaries"

### Sheet: Supplementary Table 1
Microbes under climatic refugia: Self-stabilizing subcommunity rank dynamics in large-river deltaic estuaries
Huaiqiang Liua, Zhenghua Zhonga, Juan Xua，Liping Qua, Haijun Liub, Fengfeng Zhengc, Chuanlun Zhangc, Wei Xiea,*
a School of Marine Sciences & Research Center of Ocean Climate, Sun Yat-sen University & Southern Marine Science and Engineering Guangdong Laboratory (Zhuhai), Zhuhai, 519082, China
b School of Resources and Environment, Anqing Normal University, Anqing, 246133, China
c Shenzhen Key Laboratory of Marine Archaea Geo-Omics, Department of Ocean Science & Engineering, Southern University of Science and Technology, Shenzhen, 518055, China
* Author for correspondence: Wei Xie, Email: xiewei9@mail.sysu.edu.cn
Supplementary Table 1. Cross-validation of the tuning parameters C and K.
	K = 2	K = 3	K = 4	K = 5	K = 6	K = 7
C = 3	110.12	106.016	103.617	101.953	99.4167	99.6695
C = 4	103.768	102.542	98.0499	96.8072	97.0407	97.8687
C = 5	98.7767	97.8433	96.3766	94.7089	97.8461	94.736
C = 6	98.7766	94.4454	93.7216	92.0453	92.6671	91.1326
C = 7	97.1435	93.2494	94.3907	91.9274	92.4356	92.587
C = 8	95.5483	92.1629	93.6379	91.4673	91.0823	89.144
C = 9	93.72	88.4964	90.8456	90.4542	90.1246	89.8682
C = 10	91.7388	87.808	88.4069	89.3863	88.3357	89.7918
C = 11	89.6326	88.1959	87.8073	88.2725	87.5144	88.7712

### Sheet: Supplementary Table 2
Supplementary Table 2. Posterior intervals and point estimates of the continuous time dynamic model. The 95% interval does not cross zero indicating a significant effect.
	mean	standard deviation	0.025	0.5	0.975
V1_MMT_t0	0.1712	4.9592	-9.8571	0.1182	9.2283
V2_CN_t0	-0.2531	2.6355	-5.3303	-0.3101	4.8822
V3_Rank_t0	-1.453	3.57	-8.6515	-1.4152	5.0454
V4_MMP_t0	-0.0887	3.1834	-6.0781	-0.0518	5.828
V5_pH_t0	0.1399	3.1606	-5.8496	0.1081	6.1867
V6_Evenness_t0	-0.0382	0.8677	-1.8368	-0.0201	1.6305
drift_V1_MMT	-2.4728	2.4314	-8.7038	-1.6543	-0.0441
drift_V1_MMT_V2_CN	-0.0421	0.9885	-1.9635	-0.0228	1.8059
drift_V1_MMT_V3_Rank	-0.1836	0.9338	-2.0063	-0.2034	1.6226
drift_V1_MMT_V4_MMP	0.6934	0.7015	-0.6778	0.6926	2.0539
drift_V1_MMT_V5_pH	-0.4154	0.9496	-2.3149	-0.4364	1.3769
drift_V1_MMT_V6_Evenness	0.0331	0.9804	-1.7952	0.0201	2.0153
drift_V2_CN_V1_MMT	-0.0895	1.1339	-2.2501	-0.0841	2.1488
drift_V2_CN	-3.8536	2.4778	-9.6966	-3.528	-0.3529
drift_V2_CN_V3_Rank	0.01	0.9249	-1.8084	0.0017	1.7826
drift_V2_CN_V4_MMP	-0.1002	0.8109	-1.7483	-0.1335	1.586
drift_V2_CN_V5_pH	0.1589	0.8584	-1.574	0.131	1.8753
drift_V2_CN_V6_Evenness	-0.0419	0.9697	-2.0034	-0.033	1.8435
drift_V3_Rank_V1_MMT	-0.1988	0.9406	-2.0224	-0.2363	1.7318
drift_V3_Rank_V2_CN	0.065	0.9752	-1.7789	0.0958	1.966
drift_V3_Rank	-2.7235	1.9096	-7.1641	-2.2519	-0.3121
drift_V3_Rank_V4_MMP	-0.1099	0.7797	-1.6302	-0.0846	1.3482
drift_V3_Rank_V5_pH	0.6141	0.7974	-0.896	0.6298	2.1869
drift_V3_Rank_V6_Evenness	-0.0609	1.0161	-2.1107	-0.0516	1.9664
drift_V4_MMP_V1_MMT	0.0725	1.3293	-2.4815	0.0778	2.644
drift_V4_MMP_V2_CN	-0.0001	0.9829	-1.9196	0.0267	1.9361
drift_V4_MMP_V3_Rank	-0.0386	0.9647	-1.9462	-0.0665	1.9253
drift_V4_MMP	-7.4619	9.9012	-32.9186	-2.1549	0
drift_V4_MMP_V5_pH	-0.3264	1.1764	-2.7308	-0.3333	1.9232
drift_V4_MMP_V6_Evenness	0.0256	1.0372	-2.0023	0.0042	2.1037
drift_V5_pH_V1_MMT	-0.1609	1.0214	-2.2331	-0.1742	1.7955
drift_V5_pH_V2_CN	0.041	1.0196	-1.8432	0.0229	2.0762
drift_V5_pH_V3_Rank	0.0371	1.1494	-2.1796	0.0265	2.23
drift_V5_pH_V4_MMP	-0.255	0.942	-2.0748	-0.2432	1.72
drift_V5_pH	-3.958	3.8818	-13.1015	-2.7709	-0.0232
drift_V5_pH_V6_Evenness	-0.0884	1.0117	-2.0278	-0.1243	1.8529
drift_V6_Evenness_V1_MMT	0.0743	0.8966	-1.6961	0.0822	1.8049
drift_V6_Evenness_V2_CN	-0.0365	0.9916	-1.9479	-0.0537	1.9742
drift_V6_Evenness_V3_Rank	-0.0339	0.9384	-1.7949	-0.0418	1.818
drift_V6_Evenness_V4_MMP	-0.0301	0.7898	-1.6402	-0.0088	1.4078
drift_V6_Evenness_V5_pH	-0.1924	0.8521	-1.833	-0.1979	1.4868
drift_V6_Evenness	-3.8268	2.9786	-10.5535	-3.2408	-0.1366
diff_V1_MMT	1.7849	1.9869	0.1234	1.1351	7.0976
diff_V2_CN_V1_MMT	0.0363	0.5044	-0.8633	0.0544	0.883
diff_V2_CN	1.036	0.4338	0.4276	0.9593	2.0887
diff_V3_Rank_V1_MMT	0.1098	0.353	-0.5707	0.1184	0.7382
diff_V3_Rank_V2_CN	-0.0853	0.3849	-0.7509	-0.1092	0.6381
diff_V3_Rank	2.1591	0.9356	0.8765	1.9626	4.4816
diff_V4_MMP_V1_MMT	0.3334	0.6638	-0.9726	0.6044	0.9978
diff_V4_MMP_V2_CN	0.0879	0.2847	-0.4663	0.0934	0.5979
diff_V4_MMP_V3_Rank	0.0827	0.3757	-0.6395	0.096	0.7225
diff_V4_MMP	5.952	9.6068	0.0107	1.6434	33.7146
diff_V5_pH_V1_MMT	0.3526	0.4067	-0.5575	0.418	0.9255
diff_V5_pH_V2_CN	-0.0064	0.3082	-0.5901	-0.0102	0.5648
diff_V5_pH_V3_Rank	-0.2166	0.4747	-0.9092	-0.2857	0.7255
diff_V5_pH_V4_MMP	-0.0075	0.6258	-0.957	-0.0203	0.9605
diff_V5_pH	1.381	1.0742	0.2435	1.067	4.1735
diff_V6_Evenness_V1_MMT	-0.0668	0.3558	-0.724	-0.087	0.6227
diff_V6_Evenness_V2_CN	0.0536	0.3787	-0.6603	0.0699	0.751
diff_V6_Evenness_V3_Rank	0.0609	0.2732	-0.471	0.0732	0.5793
diff_V6_Evenness_V4_MMP	0.0531	0.3972	-0.6764	0.0748	0.7465
diff_V6_Evenness_V5_pH	0.2898	0.4254	-0.6241	0.3703	0.8915
diff_V6_Evenness	2.9808	1.5355	0.9083	2.6421	6.9709
mvarV1_MMT	0.2709	0.3113	0.0227	0.1696	1.0993
mvarV2_CN	0.1226	0.1084	0.0189	0.0897	0.428
mvarV3_Rank	0.0089	0.014	0.0003	0.0042	0.0473
mvarV4_MMP	0.202	0.1775	0.0349	0.1536	0.6479
mvarV5_pH	0.2091	0.156	0.0389	0.1685	0.6246
mvarV6_Evenness	0.0449	0.03	0.0118	0.0377	0.1123
mm_V1_MMT	0.0378	4.9478	-8.9466	0.1143	10.0381
mm_V2_CN	0.0214	2.6399	-5.0094	0.0573	4.9717
mm_V3_Rank	0.2503	3.5699	-6.2517	0.219	7.4307
mm_V4_MMP	-0.1118	3.1861	-6.141	-0.1444	5.9456
mm_V5_pH	-0.0855	3.1687	-6.26	-0.1325	6.1125
mm_V6_Evenness	0.0287	0.8677	-1.644	0.0104	1.8168
V1_MMT_cint	-0.1465	8.0585	-15.8177	-0.5155	15.1493
V2_CN_cint	-0.0619	9.1197	-17.4615	-0.1756	17.2144
V3_Rank_cint	-0.3516	8.1749	-17.2982	-0.0774	14.9085
V4_MMP_cint	0.378	6.9765	-12.9641	0.4638	13.4836
V5_pH_cint	0.265	7.5082	-13.7624	0.1988	14.4942
V6_Evenness_cint	-0.0687	2.7537	-5.816	0.0153	5.253
